# Normothermic Ex-vivo Kidney Perfusion in a Porcine Auto-Transplantation Model Preserves the Expression of Key Mitochondrial Proteins: An Unbiased Proteomics Analysis

**DOI:** 10.1101/2020.08.17.253252

**Authors:** Caitriona M. McEvoy, Sergi Clotet-Freixas, Tomas Tokar, Chiara Pastrello, Shelby Reid, Ihor Batruch, Adrien A.E. RaoPeters, J. Moritz Kaths, Peter Urbanellis, Sofia Farkona, Julie A.D. Van, Bradley L. Urquhart, Rohan John, Igor Jurisica, Lisa A. Robinson, Markus Selzner, Ana Konvalinka

## Abstract

Normothermic *ex-vivo* kidney perfusion (NEVKP) results in significantly improved graft function in porcine auto-transplant models of DCD injury compared to static cold storage (SCS); however, the molecular mechanisms underlying these beneficial effects remain unclear. We performed an unbiased proteomics analysis of 28 kidney biopsies obtained at 3 time points from pig kidneys subjected to 30-minutes of warm ischemia, followed by 8 hours of NEVKP or SCS, and auto-transplantation. 70/6593 proteins quantified were differentially expressed between NEVKP and SCS groups (FDR<0.05). Proteins increased in NEVKP mediated key metabolic processes including fatty acid ß-oxidation, the TCA-cycle and oxidative phosphorylation. Comparison of our findings with external datasets of ischemia-reperfusion, and other models of kidney injury confirmed that 47 of our proteins represent a common signature of kidney injury reversed or attenuated by NEVKP. We validated key metabolic proteins (ETFB, CPT2) by immunoblotting. Transcription factor databases identified PPARGC1A, PPARA/G/D and RXRA/B as the upstream regulators of our dataset, and we confirmed their increased expression in NEVKP with RT-PCR. The proteome-level changes observed in NEVKP mediate critical metabolic pathways that may explain the improved graft function observed. These effects may be coordinated by PPAR-family transcription factors, and may represent novel therapeutic targets in ischemia-reperfusion injury.
