## Supplemental Table 1 for "Normothermic Ex-vivo Kidney Perfusion in a Porcine Auto-Transplantation Model Preserves the Expression of Key Mitochondrial Proteins: An Unbiased Proteomics Analysis"

### Sheet: Sheet1
Supplemental Table 1: GO analysis of NEVKP-dominant proteins
source	term_name	term_id	adjusted_p_value	negative_log10_of_adjusted_p_value	term_size	query_size	intersection_size	effective_domain_size	intersections	gene_ratio	enrichment_factor
GO:BP	carboxylic acid metabolic process	GO:0019752	5.65267e-07	6.24775	910	49	17	15762	ABHD10,ACO2,ALDH8A1,ASRGL1,CPT2,CYP4F8,DDAH1,DECR1,ETFB,FN3K,GBA2,HGD,HOGA1,IARS,IVD,MGST3,CYP1A1	0.346939	6.00928
GO:BP	organic acid metabolic process	GO:0006082	5.65267e-07	6.24775	1006	49	18	15762	ABHD10,ACO2,ALDH8A1,ASRGL1,CPT2,CYP4F8,DDAH1,DECR1,ETFB,FMO1,FN3K,GBA2,HGD,HOGA1,IARS,IVD,MGST3,CYP1A1	0.367347	5.75559
GO:BP	oxoacid metabolic process	GO:0043436	1.33867e-06	5.87333	989	49	17	15762	ABHD10,ACO2,ALDH8A1,ASRGL1,CPT2,CYP4F8,DDAH1,DECR1,ETFB,FN3K,GBA2,HGD,HOGA1,IARS,IVD,MGST3,CYP1A1	0.346939	5.52927
GO:BP	small molecule metabolic process	GO:0044281	1.85771e-06	5.73102	1661	49	21	15762	ABHD10,ACO2,ALDH8A1,AMN,ASRGL1,ATP5MF,CPT2,CYP4F8,DDAH1,DECR1,ETFB,FMO1,FN3K,GBA2,HGD,HOGA1,IARS,IVD,MGST3,MME,CYP1A1	0.428571	4.06691
GO:BP	organic acid catabolic process	GO:0016054	1.16283e-05	4.93448	244	49	9	15762	ABHD10,ASRGL1,CPT2,DDAH1,DECR1,ETFB,HGD,HOGA1,IVD	0.183673	11.865
GO:BP	carboxylic acid catabolic process	GO:0046395	1.16283e-05	4.93448	244	49	9	15762	ABHD10,ASRGL1,CPT2,DDAH1,DECR1,ETFB,HGD,HOGA1,IVD	0.183673	11.865
GO:BP	monocarboxylic acid metabolic process	GO:0032787	0.000114249	3.94215	539	49	11	15762	ABHD10,ALDH8A1,ASRGL1,CPT2,CYP4F8,DECR1,ETFB,GBA2,HOGA1,IVD,CYP1A1	0.22449	6.56476
GO:BP	monocarboxylic acid catabolic process	GO:0072329	0.000172776	3.76252	109	49	6	15762	ASRGL1,CPT2,DECR1,ETFB,HOGA1,IVD	0.122449	17.7068
GO:BP	small molecule catabolic process	GO:0044282	0.000308336	3.51098	378	49	9	15762	ABHD10,ASRGL1,CPT2,DDAH1,DECR1,ETFB,HGD,HOGA1,IVD	0.183673	7.65889
GO:BP	alpha-amino acid catabolic process	GO:1901606	0.00153869	2.81285	96	49	5	15762	ASRGL1,DDAH1,HGD,HOGA1,IVD	0.102041	16.7538
GO:BP	oxidation-reduction process	GO:0055114	0.00230042	2.63819	497	49	9	15762	ACO2,CHCHD4,COX4I1,CPT2,DECR1,ETFB,FMO1,IVD,CYP1A1	0.183673	5.82507
GO:BP	cellular amino acid catabolic process	GO:0009063	0.00312108	2.50569	117	49	5	15762	ASRGL1,DDAH1,HGD,HOGA1,IVD	0.102041	13.7467
GO:BP	lipid modification	GO:0030258	0.00312108	2.50569	196	49	6	15762	CPT2,DECR1,ETFB,GBA2,IVD,CYP1A1	0.122449	9.84715
GO:BP	fatty acid beta-oxidation	GO:0006635	0.00356548	2.44788	61	49	4	15762	CPT2,DECR1,ETFB,IVD	0.0816327	21.0933
GO:BP	cellular amino acid metabolic process	GO:0006520	0.00438787	2.35775	315	49	7	15762	ASRGL1,DDAH1,FN3K,HGD,HOGA1,IARS,IVD	0.142857	7.1483
GO:BP	cellular lipid metabolic process	GO:0044255	0.00776325	2.10996	919	49	11	15762	ALDH8A1,CPT2,CYP4F8,DECR1,ETFB,GBA2,IVD,MOGAT1,PIP4K2C,WASHC1,CYP1A1	0.22449	3.85028
GO:BP	fatty acid oxidation	GO:0019395	0.0103475	1.98516	85	49	4	15762	CPT2,DECR1,ETFB,IVD	0.0816327	15.1376
GO:BP	glycoside catabolic process	GO:0016139	0.0103475	1.98516	6	49	2	15762	ABHD10,GBA2	0.0408163	107.224
GO:BP	lipid oxidation	GO:0034440	0.0105609	1.9763	87	49	4	15762	CPT2,DECR1,ETFB,IVD	0.0816327	14.7896
GO:BP	fatty acid catabolic process	GO:0009062	0.0114387	1.94162	90	49	4	15762	CPT2,DECR1,ETFB,IVD	0.0816327	14.2966
GO:BP	mitochondrial transmembrane transport	GO:1990542	0.0118014	1.92807	93	49	4	15762	ATP5MF,CHCHD4,CPT2,MPC2	0.0816327	13.8354
GO:BP	lipid metabolic process	GO:0006629	0.0118014	1.92807	1176	49	12	15762	ALDH8A1,CPT2,CYP4F8,DECR1,ETFB,GBA2,IVD,MGST3,MOGAT1,PIP4K2C,WASHC1,CYP1A1	0.244898	3.28238
GO:BP	cellular catabolic process	GO:0044248	0.0128604	1.89074	1995	49	16	15762	ABHD10,ASRGL1,ATP6V1B1,CPT2,DDAH1,DECR1,ETFB,GBA2,HGD,HOGA1,IVD,MME,PIP4K2C,UFD1,WASHC1,USP10	0.326531	2.57984
GO:BP	alpha-amino acid metabolic process	GO:1901605	0.0140007	1.85385	185	49	5	15762	ASRGL1,DDAH1,HGD,HOGA1,IVD	0.102041	8.69388
GO:BP	cellular lipid catabolic process	GO:0044242	0.0140007	1.85385	184	49	5	15762	CPT2,DECR1,ETFB,GBA2,IVD	0.102041	8.74113
GO:BP	fatty acid metabolic process	GO:0006631	0.0173401	1.76095	304	49	6	15762	CPT2,CYP4F8,DECR1,ETFB,IVD,CYP1A1	0.122449	6.34882
GO:BP	erythrose 4-phosphate/phosphoenolpyruvate family amino acid catabolic process	GO:1902222	0.0218123	1.6613	11	49	2	15762	ASRGL1,HGD	0.0408163	58.4861
GO:BP	L-phenylalanine catabolic process	GO:0006559	0.0218123	1.6613	11	49	2	15762	ASRGL1,HGD	0.0408163	58.4861
GO:BP	L-phenylalanine metabolic process	GO:0006558	0.0218123	1.6613	11	49	2	15762	ASRGL1,HGD	0.0408163	58.4861
GO:BP	fatty acid beta-oxidation using acyl-CoA dehydrogenase	GO:0033539	0.0218123	1.6613	11	49	2	15762	ETFB,IVD	0.0408163	58.4861
GO:BP	erythrose 4-phosphate/phosphoenolpyruvate family amino acid metabolic process	GO:1902221	0.0218123	1.6613	11	49	2	15762	ASRGL1,HGD	0.0408163	58.4861
GO:BP	lipid catabolic process	GO:0016042	0.0278783	1.55473	227	49	5	15762	CPT2,DECR1,ETFB,GBA2,IVD	0.102041	7.08532
GO:BP	drug metabolic process	GO:0017144	0.0328341	1.48367	498	49	7	15762	ACO2,AMN,ASRGL1,ATP5MF,DDAH1,HGD,CYP1A1	0.142857	4.52151
GO:BP	catabolic process	GO:0009056	0.0350416	1.45542	2255	49	16	15762	ABHD10,ASRGL1,ATP6V1B1,CPT2,DDAH1,DECR1,ETFB,GBA2,HGD,HOGA1,IVD,MME,PIP4K2C,UFD1,WASHC1,USP10	0.326531	2.28238
GO:BP	actin filament-based process	GO:0030029	0.0354164	1.4508	665	49	8	15762	AIF1L,ATP1A1,CGNL1,CTTN,GBA2,PDLIM4,WASHC1,EPB41L3	0.163265	3.86976
GO:BP	glycoside metabolic process	GO:0016137	0.0355744	1.44886	15	49	2	15762	ABHD10,GBA2	0.0408163	42.8898
GO:BP	regulation of cellular component size	GO:0032535	0.0392177	1.40652	253	49	5	15762	CDHR2,CTTN,GBA2,SLC9A3R1,WASHC1	0.102041	6.35718
GO:BP	microvillus organization	GO:0032528	0.0434793	1.36172	17	49	2	15762	CDHR2,SLC9A3R1	0.0408163	37.8439
GO:MF	oxidoreductase activity	GO:0016491	0.00082283	3.08469	638	50	11	16088	ALDH8A1,CHCHD4,COX4I1,CYP4F8,DECR1,ETFB,FMO1,HGD,IVD,MGST3,CYP1A1	0.22	5.54759
GO:MF	catalytic activity	GO:0003824	0.018372	1.73584	4885	50	28	16088	ABHD10,ACO2,ALDH8A1,ASRGL1,ATP5MF,CHCHD4,COX4I1,CPT2,CYP4F8,DDAH1,DECR1,ETFB,FMO1,FN3K,GBA2,HABP2,HGD,HOGA1,IARS,IVD,LACTB2,MGST3,MME,SEPT5,UFD1,USP40,USP10,CYP1A1	0.56	1.84427
GO:CC	mitochondrial part	GO:0044429	6.66723e-05	4.17605	852	48	13	16747	ABHD10,ACO2,ATP5MF,CHCHD4,COX4I1,CPT2,DECR1,ETFB,HOGA1,IVD,LACTB2,MPC2,CYP1A1	0.270833	5.32353
GO:CC	cytoplasmic part	GO:0044444	6.66723e-05	4.17605	8879	48	42	16747	ABHD10,ACO2,ALDH8A1,AMN,ASRGL1,ATP1A1,ATP5MF,ATP6V1B1,CHCHD4,COX4I1,CPT2,CTTN,CYP4F8,DDAH1,DECR1,EPS15,ETFB,FMO1,FN3K,GBA2,HGD,HOGA1,IARS,IVD,LACTB2,MECP2,MGST3,MME,MOGAT1,MPC2,PDLIM4,PIP4K2C,RMDN2,ROGDI,SEPT5,SLC9A3R1,TRAPPC13,UFD1,WASHC1,EPB41L3,USP10,CYP1A1	0.875	1.65037
GO:CC	cytoplasm	GO:0005737	0.00247901	2.60572	10038	48	42	16747	ABHD10,ACO2,ALDH8A1,AMN,ASRGL1,ATP1A1,ATP5MF,ATP6V1B1,CHCHD4,COX4I1,CPT2,CTTN,CYP4F8,DDAH1,DECR1,EPS15,ETFB,FMO1,FN3K,GBA2,HGD,HOGA1,IARS,IVD,LACTB2,MECP2,MGST3,MME,MOGAT1,MPC2,PDLIM4,PIP4K2C,RMDN2,ROGDI,SEPT5,SLC9A3R1,TRAPPC13,UFD1,WASHC1,EPB41L3,USP10,CYP1A1	0.875	1.45982
GO:CC	membrane-bounded organelle	GO:0043227	0.00257821	2.58868	11124	48	44	16747	ABHD10,ACO2,AIF1L,ALDH8A1,AMN,ASRGL1,ATP1A1,ATP5MF,ATP6V1B1,CDHR2,CHCHD4,COX4I1,CPT2,CTTN,CYP4F8,DDAH1,DECR1,EPS15,ETFB,FMO1,GBA2,HGD,HOGA1,HSPA12A,IARS,IVD,LACTB2,MECP2,MGST3,MME,MOGAT1,MPC2,PDLIM4,PIP4K2C,RMDN2,ROGDI,SEPT5,SLC3A1,SLC9A3R1,UFD1,WASHC1,USP10,BOD1L1,CYP1A1	0.916667	1.38003
GO:CC	mitochondrion	GO:0005739	0.00257821	2.58868	1295	48	13	16747	ABHD10,ACO2,ATP5MF,CHCHD4,COX4I1,CPT2,DECR1,ETFB,HOGA1,IVD,LACTB2,MPC2,CYP1A1	0.270833	3.50243
GO:CC	plasma membrane region	GO:0098590	0.00341418	2.46671	647	48	9	16747	AIF1L,AMN,ATP6V1B1,CDHR2,CTTN,PDLIM4,SLC3A1,SLC9A3R1,EPB41L3	0.1875	4.85327
GO:CC	cell projection membrane	GO:0031253	0.00605099	2.21817	186	48	5	16747	AIF1L,CDHR2,SLC3A1,SLC9A3R1,EPB41L3	0.104167	9.37892
GO:CC	mitochondrial matrix	GO:0005759	0.00605099	2.21817	422	48	7	16747	ABHD10,ACO2,DECR1,ETFB,HOGA1,IVD,LACTB2	0.145833	5.78737
GO:CC	microvillus membrane	GO:0031528	0.00643584	2.19139	8	48	2	16747	CDHR2,SLC9A3R1	0.0416667	87.224
GO:CC	microvillus	GO:0005902	0.00654179	2.1843	43	48	3	16747	ATP6V1B1,CDHR2,SLC9A3R1	0.0625	24.3416
GO:CC	brush border	GO:0005903	0.0110643	1.95608	53	48	3	16747	CDHR2,MME,SLC3A1	0.0625	19.7488
GO:CC	organelle	GO:0043226	0.0147368	1.8316	12005	48	44	16747	ABHD10,ACO2,AIF1L,ALDH8A1,AMN,ASRGL1,ATP1A1,ATP5MF,ATP6V1B1,CDHR2,CHCHD4,COX4I1,CPT2,CTTN,CYP4F8,DDAH1,DECR1,EPS15,ETFB,FMO1,GBA2,HGD,HOGA1,HSPA12A,IARS,IVD,LACTB2,MECP2,MGST3,MME,MOGAT1,MPC2,PDLIM4,PIP4K2C,RMDN2,ROGDI,SEPT5,SLC3A1,SLC9A3R1,UFD1,WASHC1,USP10,BOD1L1,CYP1A1	0.916667	1.27875
GO:CC	apical plasma membrane	GO:0016324	0.0281636	1.55031	170	48	4	16747	AMN,ATP6V1B1,CDHR2,SLC9A3R1	0.0833333	8.20931
GO:CC	cluster of actin-based cell projections	GO:0098862	0.0335533	1.47426	85	48	3	16747	CDHR2,MME,SLC3A1	0.0625	12.314
GO:CC	membrane part	GO:0044425	0.0335533	1.47426	4003	48	21	16747	AIF1L,AMN,ATP1A1,ATP5MF,ATP6V1B1,CDHR2,COX4I1,CTTN,CYP4F8,EPS15,GBA2,MGST3,MME,MOGAT1,MPC2,PDLIM4,SLC3A1,SLC9A3R1,UFD1,EPB41L3,CYP1A1	0.4375	1.83033
GO:CC	extracellular exosome	GO:0070062	0.0338082	1.47098	2142	48	14	16747	AIF1L,ALDH8A1,AMN,ATP1A1,ATP6V1B1,CDHR2,DDAH1,HGD,HSPA12A,IARS,MME,PIP4K2C,SLC3A1,SLC9A3R1	0.291667	2.28036
GO:CC	extracellular vesicle	GO:1903561	0.0338082	1.47098	2164	48	14	16747	AIF1L,ALDH8A1,AMN,ATP1A1,ATP6V1B1,CDHR2,DDAH1,HGD,HSPA12A,IARS,MME,PIP4K2C,SLC3A1,SLC9A3R1	0.291667	2.25718
GO:CC	extracellular organelle	GO:0043230	0.0338082	1.47098	2168	48	14	16747	AIF1L,ALDH8A1,AMN,ATP1A1,ATP6V1B1,CDHR2,DDAH1,HGD,HSPA12A,IARS,MME,PIP4K2C,SLC3A1,SLC9A3R1	0.291667	2.25302
GO:CC	apical part of cell	GO:0045177	0.0361351	1.44207	202	48	4	16747	AMN,ATP6V1B1,CDHR2,SLC9A3R1	0.0833333	6.90883
GO:CC	recycling endosome lumen	GO:0034777	0.0372604	1.42875	1	48	1	16747	PDLIM4	0.0208333	348.896
GO:CC	brush border membrane	GO:0031526	0.0398887	1.39915	30	48	2	16747	CDHR2,SLC3A1	0.0416667	23.2597
GO:CC	actin filament	GO:0005884	0.0398887	1.39915	105	48	3	16747	AIF1L,CTTN,PDLIM4	0.0625	9.96845
GO:CC	cell projection part	GO:0044463	0.0398889	1.39915	904	48	8	16747	AIF1L,CDHR2,CTTN,MME,PDLIM4,SLC3A1,SLC9A3R1,EPB41L3	0.166667	3.08757
GO:CC	cell projection	GO:0042995	0.0398889	1.39915	1359	48	10	16747	AIF1L,ATP6V1B1,CDHR2,CTTN,MME,PDLIM4,SLC3A1,SLC9A3R1,WASHC1,EPB41L3	0.208333	2.5673
GO:CC	mitochondrial inner membrane	GO:0005743	0.0398889	1.39915	389	48	5	16747	ATP5MF,COX4I1,CPT2,MPC2,CYP1A1	0.104167	4.48452
GO:CC	plasma membrane bounded cell projection part	GO:0120038	0.0398889	1.39915	904	48	8	16747	AIF1L,CDHR2,CTTN,MME,PDLIM4,SLC3A1,SLC9A3R1,EPB41L3	0.166667	3.08757
GO:CC	actin-based cell projection	GO:0098858	0.0398889	1.39915	119	48	3	16747	ATP6V1B1,CDHR2,SLC9A3R1	0.0625	8.79569
GO:CC	plasma membrane bounded cell projection	GO:0120025	0.0398889	1.39915	1345	48	10	16747	AIF1L,ATP6V1B1,CDHR2,CTTN,MME,PDLIM4,SLC3A1,SLC9A3R1,WASHC1,EPB41L3	0.208333	2.59402
GO:CC	vesicle	GO:0031982	0.0398889	1.39915	3440	48	18	16747	AIF1L,ALDH8A1,AMN,ATP1A1,ATP6V1B1,CDHR2,DDAH1,HGD,HSPA12A,IARS,MME,PDLIM4,PIP4K2C,SEPT5,SLC3A1,SLC9A3R1,WASHC1,USP10	0.375	1.82562
GO:CC	envelope	GO:0031975	0.0398889	1.39915	912	48	8	16747	ATP5MF,CHCHD4,COX4I1,CPT2,MGST3,MPC2,ROGDI,CYP1A1	0.166667	3.06049
GO:CC	organelle envelope	GO:0031967	0.0398889	1.39915	912	48	8	16747	ATP5MF,CHCHD4,COX4I1,CPT2,MGST3,MPC2,ROGDI,CYP1A1	0.166667	3.06049
GO:CC	early endosome	GO:0005769	0.0398889	1.39915	236	48	4	16747	MME,PDLIM4,WASHC1,USP10	0.0833333	5.91349
GO:CC	clathrin-coated pit	GO:0005905	0.0398889	1.39915	36	48	2	16747	CTTN,EPS15	0.0416667	19.3831
GO:CC	mitochondrial envelope	GO:0005740	0.0418471	1.37833	569	48	6	16747	ATP5MF,CHCHD4,COX4I1,CPT2,MPC2,CYP1A1	0.125	3.67904
GO:CC	UFD1-NPL4 complex	GO:0036501	0.0425236	1.37137	2	48	1	16747	UFD1	0.0208333	174.448
