## Supplemental Table 2 for "Normothermic Ex-vivo Kidney Perfusion in a Porcine Auto-Transplantation Model Preserves the Expression of Key Mitochondrial Proteins: An Unbiased Proteomics Analysis"

### Sheet: Sheet1
Supplemental Table 2: GO analysis of SCS-dominant proteins
source	term_name	term_id	adjusted_p_value	negative_log10_of_adjusted_p_value	term_size	query_size	intersection_size	effective_domain_size	intersections	gene_ratio	enrichment_factor
GO:BP	aromatic compound catabolic process	GO:0019439	0.0109186	1.96183	551	15	5	15762	HSPA8,PABPC4,PSMA1,RPL21,RPS3A	0.333333	9.53539
GO:BP	heterocycle catabolic process	GO:0046700	0.0109186	1.96183	537	15	5	15762	HSPA8,PABPC4,PSMA1,RPL21,RPS3A	0.333333	9.78399
GO:BP	cellular nitrogen compound catabolic process	GO:0044270	0.0109186	1.96183	539	15	5	15762	HSPA8,PABPC4,PSMA1,RPL21,RPS3A	0.333333	9.74768
GO:BP	RNA catabolic process	GO:0006401	0.0109186	1.96183	390	15	5	15762	HSPA8,PABPC4,PSMA1,RPL21,RPS3A	0.333333	13.4718
GO:BP	organic cyclic compound catabolic process	GO:1901361	0.0109186	1.96183	576	15	5	15762	HSPA8,PABPC4,PSMA1,RPL21,RPS3A	0.333333	9.12153
GO:BP	cotranslational protein targeting to membrane	GO:0006613	0.0109186	1.96183	98	15	3	15762	RPL21,RPS3A,SRP14	0.2	32.1673
GO:BP	SRP-dependent cotranslational protein targeting to membrane	GO:0006614	0.0109186	1.96183	91	15	3	15762	RPL21,RPS3A,SRP14	0.2	34.6418
GO:BP	establishment of protein localization to endoplasmic reticulum	GO:0072599	0.0109186	1.96183	109	15	3	15762	RPL21,RPS3A,SRP14	0.2	28.9211
GO:BP	nucleobase-containing compound catabolic process	GO:0034655	0.0109186	1.96183	496	15	5	15762	HSPA8,PABPC4,PSMA1,RPL21,RPS3A	0.333333	10.5927
GO:BP	protein targeting to ER	GO:0045047	0.0109186	1.96183	105	15	3	15762	RPL21,RPS3A,SRP14	0.2	30.0229
GO:BP	protein localization to endoplasmic reticulum	GO:0070972	0.016987	1.76988	132	15	3	15762	RPL21,RPS3A,SRP14	0.2	23.8818
GO:BP	mRNA catabolic process	GO:0006402	0.0183987	1.73521	356	15	4	15762	HSPA8,PSMA1,RPL21,RPS3A	0.266667	11.8067
GO:BP	protein targeting	GO:0006605	0.0240319	1.61921	390	15	4	15762	HSPA8,RPL21,RPS3A,SRP14	0.266667	10.7774
GO:BP	mRNA metabolic process	GO:0016071	0.0285155	1.54492	761	15	5	15762	HSPA8,PSMA1,RPL21,RPS3A,SRSF7	0.333333	6.90407
GO:BP	peptide metabolic process	GO:0006518	0.0291115	1.53593	776	15	5	15762	G6PD,MARS,PABPC4,RPL21,RPS3A	0.333333	6.77062
GO:BP	protein targeting to membrane	GO:0006612	0.0299362	1.5238	182	15	3	15762	RPL21,RPS3A,SRP14	0.2	17.3209
GO:BP	chaperone-mediated autophagy translocation complex disassembly	GO:1904764	0.0348941	1.45725	1	15	1	15762	HSPA8	0.0666667	1050.8
GO:BP	viral process	GO:0016032	0.0348941	1.45725	463	15	4	15762	AP1B1,RPL21,RPS3A,XRCC6	0.266667	9.07819
GO:BP	organic cyclic compound metabolic process	GO:1901360	0.0348941	1.45725	4856	15	11	15762	RUVBL1,G6PD,HSPA8,LIPA,MARS,PABPC4,PSMA1,RPL21,RPS3A,SRSF7,XRCC6	0.733333	2.38031
GO:BP	slow axonal transport	GO:1990832	0.0348941	1.45725	1	15	1	15762	HSPA8	0.0666667	1050.8
GO:BP	peptidyl-arginine methylation, to symmetrical-dimethyl arginine	GO:0019918	0.0348941	1.45725	1	15	1	15762	NDUFAF7	0.0666667	1050.8
GO:BP	establishment of protein localization to organelle	GO:0072594	0.0353701	1.45136	497	15	4	15762	HSPA8,RPL21,RPS3A,SRP14	0.266667	8.45714
GO:BP	symbiotic process	GO:0044403	0.0380717	1.4194	513	15	4	15762	AP1B1,RPL21,RPS3A,XRCC6	0.266667	8.19337
GO:BP	erythrocyte maturation	GO:0043249	0.0443909	1.35271	2	15	1	15762	G6PD	0.0666667	525.4
GO:BP	cellular amide metabolic process	GO:0043603	0.0443909	1.35271	1002	15	5	15762	G6PD,MARS,PABPC4,RPL21,RPS3A	0.333333	5.24351
GO:BP	chaperone-mediated protein transport involved in chaperone-mediated autophagy	GO:0061741	0.0443909	1.35271	2	15	1	15762	HSPA8	0.0666667	525.4
GO:BP	intracellular protein transport	GO:0006886	0.0443909	1.35271	998	15	5	15762	HSPA8,RPL21,RPS3A,SRP14,SRSF7	0.333333	5.26453
GO:BP	late endosomal microautophagy	GO:0061738	0.0443909	1.35271	2	15	1	15762	HSPA8	0.0666667	525.4
GO:BP	methionyl-tRNA aminoacylation	GO:0006431	0.0443909	1.35271	2	15	1	15762	MARS	0.0666667	525.4
GO:BP	negative regulation of protein glutathionylation	GO:0010734	0.0443909	1.35271	2	15	1	15762	G6PD	0.0666667	525.4
GO:BP	regulation of protein glutathionylation	GO:0010732	0.0443909	1.35271	2	15	1	15762	G6PD	0.0666667	525.4
GO:BP	interspecies interaction between organisms	GO:0044419	0.0443909	1.35271	560	15	4	15762	AP1B1,RPL21,RPS3A,XRCC6	0.266667	7.50571
GO:BP	protein glutathionylation	GO:0010731	0.0443909	1.35271	2	15	1	15762	G6PD	0.0666667	525.4
GO:BP	cellular macromolecule catabolic process	GO:0044265	0.0486482	1.31293	1053	15	5	15762	HSPA8,PABPC4,PSMA1,RPL21,RPS3A	0.333333	4.98955
GO:BP	RNA metabolic process	GO:0016070	0.0486482	1.31293	3622	15	9	15762	RUVBL1,HSPA8,MARS,PABPC4,PSMA1,RPL21,RPS3A,SRSF7,XRCC6	0.6	2.61104
GO:BP	translation	GO:0006412	0.0486482	1.31293	619	15	4	15762	MARS,PABPC4,RPL21,RPS3A	0.266667	6.79031
GO:MF	RNA binding	GO:0003723	0.0132312	1.8784	1718	16	8	16088	HSPA8,PABPC4,PSMA1,RPL21,RPS3A,SRP14,SRSF7,XRCC6	0.5	4.68219
GO:MF	clathrin-uncoating ATPase activity	GO:1990833	0.0449804	1.34698	1	16	1	16088	HSPA8	0.0625	1005.5
GO:MF	protein-arginine omega-N symmetric methyltransferase activity	GO:0035243	0.0449804	1.34698	4	16	1	16088	NDUFAF7	0.0625	251.375
GO:MF	ATPase activity	GO:0016887	0.0449804	1.34698	321	16	3	16088	RUVBL1,HSPA8,XRCC6	0.1875	9.3972
GO:MF	ATPase activity, coupled	GO:0042623	0.0449804	1.34698	214	16	3	16088	RUVBL1,HSPA8,XRCC6	0.1875	14.0958
GO:MF	organic cyclic compound binding	GO:0097159	0.0449804	1.34698	3841	16	9	16088	G6PD,HSPA8,PABPC4,PSMA1,RPL21,RPS3A,SRP14,SRSF7,XRCC6	0.5625	2.35603
GO:MF	heterocyclic compound binding	GO:1901363	0.0449804	1.34698	3766	16	9	16088	G6PD,HSPA8,PABPC4,PSMA1,RPL21,RPS3A,SRP14,SRSF7,XRCC6	0.5625	2.40295
GO:MF	C3HC4-type RING finger domain binding	GO:0055131	0.0449804	1.34698	6	16	1	16088	HSPA8	0.0625	167.583
GO:MF	methionine-tRNA ligase activity	GO:0004825	0.0449804	1.34698	2	16	1	16088	MARS	0.0625	502.75
GO:MF	sterol esterase activity	GO:0004771	0.0449804	1.34698	6	16	1	16088	LIPA	0.0625	167.583
GO:MF	5'-deoxyribose-5-phosphate lyase activity	GO:0051575	0.0449804	1.34698	5	16	1	16088	XRCC6	0.0625	201.1
GO:MF	nucleic acid binding	GO:0003676	0.0449804	1.34698	3084	16	8	16088	HSPA8,PABPC4,PSMA1,RPL21,RPS3A,SRP14,SRSF7,XRCC6	0.5	2.6083
GO:MF	glucose binding	GO:0005536	0.0449804	1.34698	4	16	1	16088	G6PD	0.0625	251.375
GO:MF	DNA helicase activity	GO:0003678	0.0449804	1.34698	57	16	2	16088	RUVBL1,XRCC6	0.125	35.2807
GO:MF	helicase activity	GO:0004386	0.0449804	1.34698	90	16	2	16088	RUVBL1,XRCC6	0.125	22.3444
GO:MF	DNA-dependent ATPase activity	GO:0008094	0.0449804	1.34698	92	16	2	16088	RUVBL1,XRCC6	0.125	21.8587
GO:MF	glucose-6-phosphate dehydrogenase activity	GO:0004345	0.0449804	1.34698	2	16	1	16088	G6PD	0.0625	502.75
GO:MF	7S RNA binding	GO:0008312	0.0449804	1.34698	6	16	1	16088	SRP14	0.0625	167.583
GO:CC	ribonucleoprotein complex	GO:1990904	0.01112	1.9539	790	16	6	16747	HSPA8,PABPC4,PSMA1,RPL21,RPS3A,SRP14	0.375	7.94953
GO:CC	ficolin-1-rich granule	GO:0101002	0.0133031	1.87605	124	16	3	16747	HSPA8,SRP14,XRCC6	0.1875	25.3231
GO:CC	ficolin-1-rich granule lumen	GO:1904813	0.0133031	1.87605	124	16	3	16747	HSPA8,SRP14,XRCC6	0.1875	25.3231
GO:CC	vesicle	GO:0031982	0.0149407	1.82563	3440	16	10	16747	AP1B1,RUVBL1,G6PD,HSPA8,MARS,PSMA1,RPS3A,SRP14,SRSF7,XRCC6	0.625	3.0427
GO:CC	cytosolic part	GO:0044445	0.0277169	1.55726	213	16	3	16747	HSPA8,RPL21,RPS3A	0.1875	14.7421
GO:CC	extracellular region	GO:0005576	0.0277169	1.55726	3936	16	10	16747	RUVBL1,G6PD,HSPA8,MARS,NDUFAF7,PSMA1,RPS3A,SRP14,SRSF7,XRCC6	0.625	2.65927
GO:CC	cytosol	GO:0005829	0.0277169	1.55726	4781	16	11	16747	AP1B1,RUVBL1,G6PD,HSPA8,MARS,PABPC4,PSMA1,RPL21,RPS3A,SRP14,XRCC6	0.6875	2.40819
GO:CC	vesicle lumen	GO:0031983	0.0323966	1.4895	319	16	3	16747	HSPA8,SRP14,XRCC6	0.1875	9.84346
GO:CC	region of cytosol	GO:0099522	0.0323966	1.4895	3	16	1	16747	HSPA8	0.0625	348.896
GO:CC	presynaptic cytosol	GO:0099523	0.0323966	1.4895	2	16	1	16747	HSPA8	0.0625	523.344
GO:CC	postsynaptic cytosol	GO:0099524	0.0323966	1.4895	3	16	1	16747	HSPA8	0.0625	348.896
GO:CC	lysosomal lumen	GO:0043202	0.0323966	1.4895	85	16	2	16747	HSPA8,LIPA	0.125	24.6279
GO:CC	extracellular vesicle	GO:1903561	0.0323966	1.4895	2164	16	7	16747	RUVBL1,G6PD,HSPA8,MARS,PSMA1,RPS3A,SRSF7	0.4375	3.38577
GO:CC	lumenal side of lysosomal membrane	GO:0098575	0.0323966	1.4895	2	16	1	16747	HSPA8	0.0625	523.344
GO:CC	extracellular exosome	GO:0070062	0.0323966	1.4895	2142	16	7	16747	RUVBL1,G6PD,HSPA8,MARS,PSMA1,RPS3A,SRSF7	0.4375	3.42055
GO:CC	secretory granule lumen	GO:0034774	0.0323966	1.4895	316	16	3	16747	HSPA8,SRP14,XRCC6	0.1875	9.93691
GO:CC	extracellular organelle	GO:0043230	0.0323966	1.4895	2168	16	7	16747	RUVBL1,G6PD,HSPA8,MARS,PSMA1,RPS3A,SRSF7	0.4375	3.37953
GO:CC	Ku70:Ku80 complex	GO:0043564	0.0323966	1.4895	3	16	1	16747	XRCC6	0.0625	348.896
GO:CC	cytoplasmic vesicle lumen	GO:0060205	0.0323966	1.4895	318	16	3	16747	HSPA8,SRP14,XRCC6	0.1875	9.87441
GO:CC	cytoplasmic part	GO:0044444	0.0405496	1.39201	8879	16	14	16747	AP1B1,RUVBL1,G6PD,HSPA8,LIPA,MARS,NDUFAF7,PABPC4,PSMA1,RPL21,RPS3A,SRP14,TMCO1,XRCC6	0.875	1.65037
GO:CC	cytosolic ribosome	GO:0022626	0.0405496	1.39201	105	16	2	16747	RPL21,RPS3A	0.125	19.9369
GO:CC	R2TP complex	GO:0097255	0.0418321	1.37849	5	16	1	16747	RUVBL1	0.0625	209.338
GO:CC	signal recognition particle, endoplasmic reticulum targeting	GO:0005786	0.047932	1.31937	6	16	1	16747	SRP14	0.0625	174.448
GO:CC	nucleolus	GO:0005730	0.047932	1.31937	801	16	4	16747	LIPA,MARS,RPS3A,XRCC6	0.25	5.2269
