## Supplemental Table 3 for "Normothermic Ex-vivo Kidney Perfusion in a Porcine Auto-Transplantation Model Preserves the Expression of Key Mitochondrial Proteins: An Unbiased Proteomics Analysis"

### Sheet: Sheet1
Supplemental Table 3: Pathway analysis (pathDIP)
NEVKP
Pathway.Source	Pathway.Name	p-value	q-value.(FDR:.BH-method)	External.Source.ID	Total_genes	Intersection_genes	gene_ratio	enrichment_factor
Reactome	Metabolism	2.2e-07	0.00034016	R-HSA-1430728	2269	21	0.75	5.33825
Reactome	The citric acid (TCA) cycle and respiratory electron transport	1.76e-05	0.0136078	R-HSA-1428517	293	7	0.25	13.7799
SCS
Pathway.Source	Pathway.Name	p-value	q-value.(FDR:.BH-method)	External.Source.ID	Total_genes	Intersection_genes	gene_ratio	enrichment_factor
Spike	NFkB Signaling Network	2.97497e-06	0.00183258	spike00017	677	7	0.411765	9.82275
Reactome	Neddylation	1.6263e-06	0.0020036	R-HSA-8951664	918	8	0.470588	8.27887
WikiPathways	DNA Replication	9.07439e-06	0.00279491	WP466	512	6	0.352941	11.1328
NetPath	TNFalpha	1.35556e-05	0.0033401	NetPath_9	2148	10	0.588235	4.42272
WikiPathways	Senescence and Autophagy in Cancer	8.75713e-06	0.00359626	WP615	798	7	0.411765	8.33333
PID	Alpha4 beta1 integrin signaling events	2.39144e-05	0.00368282	integrin_a4b1_pathway	607	6	0.352941	9.39044
PID	Canonical NF-kappaB pathway	3.44723e-05	0.0038609	nfkappabcanonicalpathway	380	5	0.294118	12.5
PID	Regulation of nuclear beta catenin signaling and target gene transcription	2.95135e-05	0.00404007	betacatenin_nuc_pathway	961	7	0.411765	6.91988
KEGG	Ubiquitin mediated proteolysis	3.96846e-05	0.00407429	path:hsa04120	1005	7	0.411765	6.61692
Reactome	Metabolism of RNA	3.3795e-05	0.00416354	R-HSA-8953854	1391	8	0.470588	5.4637
Reactome	DNA Replication Pre-Initiation	2.15608e-05	0.00442715	R-HSA-69002	596	6	0.352941	9.56376
Reactome	M/G1 Transition	2.15608e-05	0.00442715	R-HSA-68874	596	6	0.352941	9.56376
Reactome	G2/M Checkpoints	8.55898e-05	0.00502127	R-HSA-69481	1133	7	0.411765	5.86937
Reactome	L13a-mediated translational silencing of Ceruloplasmin expression	8.3857e-05	0.00516559	R-HSA-156827	459	5	0.294118	10.3486
Reactome	GTP hydrolysis and joining of the 60S ribosomal subunit	8.12884e-05	0.00527091	R-HSA-72706	456	5	0.294118	10.4167
Spike	Base excision and single strand break repair	8.04455e-05	0.00550605	spike00008	454	5	0.294118	10.4626
Reactome	Infectious disease	5.83196e-05	0.0055269	R-HSA-5663205	1088	7	0.411765	6.11213
Reactome	Translesion synthesis by Y family DNA polymerases bypasses lesions on DNA template	7.96109e-05	0.00576945	R-HSA-110313	453	5	0.294118	10.4857
PID	p53 pathway	0.000146021	0.0059966	p53regulationpathway	840	6	0.352941	6.78571
WikiPathways	TGF-beta Signaling Pathway	0.000141161	0.00599691	WP366	1226	7	0.411765	5.42414
Reactome	Activation of the pre-replicative complex	7.79587e-05	0.00600282	R-HSA-68962	451	5	0.294118	10.5322
PID	Alternative NF-kappaB pathway	0.000156105	0.00601004	nfkappabalternativepathway	102	3	0.176471	27.9412
Reactome	Nonsense-Mediated Decay (NMD)	0.000107795	0.00603652	R-HSA-927802	484	5	0.294118	9.81405
Reactome	Nonsense Mediated Decay (NMD) enhanced by the Exon Junction Complex (EJC)	0.000107795	0.00603652	R-HSA-975957	484	5	0.294118	9.81405
Reactome	IkBA variant leads to EDA-ID	0.000155534	0.00618122	R-HSA-5603029	271	4	0.235294	14.0221
Reactome	Disease	0.000140599	0.00618636	R-HSA-1643685	2229	9	0.529412	3.8358
Reactome	Selenoamino acid metabolism	7.55302e-05	0.00620355	R-HSA-2408522	449	5	0.294118	10.5791
Reactome	Activation of ATR in response to replication stress	7.23872e-05	0.00637007	R-HSA-176187	444	5	0.294118	10.6982
WikiPathways	Photodynamic therapy-induced NF-kB survival signaling	0.000171554	0.00640468	WP3617	278	4	0.235294	13.6691
Reactome	Translesion synthesis by REV1	0.000140542	0.00641288	R-HSA-110312	511	5	0.294118	9.2955
Reactome	G2/M DNA damage checkpoint	0.000188628	0.00645527	R-HSA-69473	879	6	0.352941	6.48464
Reactome	IKBKG deficiency causes anhidrotic ectodermal dysplasia with immunodeficiency (EDA-ID) (via TLR)	0.000183707	0.00646649	R-HSA-5603027	283	4	0.235294	13.4276
KEGG	Spliceosome	0.000180472	0.00653946	path:hsa03040	539	5	0.294118	8.81262
Spike	Nucleotide excision repair	0.000196669	0.00654855	spike00005	549	5	0.294118	8.65209
Reactome	Cellular responses to external stimuli	0.000140096	0.0066384	R-HSA-8953897	2213	9	0.529412	3.86353
Reactome	Translesion synthesis by POLK	0.000139253	0.00686239	R-HSA-5655862	510	5	0.294118	9.31373
Reactome	Translesion synthesis by POLI	0.000134196	0.00688873	R-HSA-5656121	506	5	0.294118	9.38735
Reactome	Translation	0.000234301	0.00759629	R-HSA-72766	571	5	0.294118	8.31874
Reactome	Translesion Synthesis by POLH	0.000248001	0.00783429	R-HSA-110320	577	5	0.294118	8.23224
INOH	IL-1 NFkB	0.000286053	0.00881043	n/a	595	5	0.294118	7.98319
Reactome	Protein methylation	0.000334037	0.0100374	R-HSA-8876725	132	3	0.176471	21.5909
Reactome	Neutrophil degranulation	0.000445899	0.0114447	R-HSA-6798695	723	5	0.294118	6.56985
WikiPathways	ATM Signaling Network in Development and Disease	0.000474336	0.0114585	WP3878	363	4	0.235294	10.4683
Reactome	Metabolism of amino acids and derivatives	0.000439676	0.0115251	R-HSA-71291	654	5	0.294118	7.263
Reactome	Formation of Incision Complex in GG-NER	0.000397903	0.0116718	R-HSA-5696395	639	5	0.294118	7.43349
Reactome	Extension of Telomeres	0.000464533	0.0116797	R-HSA-180786	361	4	0.235294	10.5263
Reactome	Resolution of AP sites via the multiple-nucleotide patch replacement pathway	0.000464533	0.0116797	R-HSA-110373	361	4	0.235294	10.5263
Reactome	Regulation of mRNA stability by proteins that bind AU-rich elements	0.000436588	0.011693	R-HSA-450531	652	5	0.294118	7.28528
Reactome	HDR through Single Strand Annealing (SSA)	0.000504645	0.0117306	R-HSA-5685938	369	4	0.235294	10.2981
Reactome	Synthesis of DNA	0.000421376	0.0117985	R-HSA-69239	647	5	0.294118	7.34158
WikiPathways	Toll-like Receptor Signaling	0.000431349	0.0118094	WP3858	354	4	0.235294	10.7345
Spike	WNT signaling	0.000500374	0.011855	spike00027	1052	6	0.352941	5.41825
INOH	EGF	0.00041484	0.0118856	n/a	1016	6	0.352941	5.61024
Reactome	mRNA Splicing - Major Pathway	0.000581382	0.01214	R-HSA-72163	694	5	0.294118	6.84438
Reactome	Processive synthesis on the C-strand of the telomere	0.000569407	0.0123072	R-HSA-174414	381	4	0.235294	9.97375
Reactome	Mismatch Repair	0.000580746	0.0123358	R-HSA-5358508	383	4	0.235294	9.92167
Reactome	Removal of the Flap Intermediate from the C-strand	0.000633792	0.0123942	R-HSA-174437	392	4	0.235294	9.69388
Reactome	Mismatch repair (MMR) directed by MSH2:MSH3 (MutSbeta)	0.000563786	0.0124033	R-HSA-5358606	380	4	0.235294	10
Reactome	Global Genome Nucleotide Excision Repair (GG-NER)	0.000608694	0.0124985	R-HSA-5696399	701	5	0.294118	6.77603
Reactome	Metabolism of proteins	0.000560983	0.012566	R-HSA-392499	2659	9	0.529412	3.21549
KEGG	mRNA surveillance pathway	0.000627735	0.0126782	path:hsa03015	391	4	0.235294	9.71867
Reactome	Mismatch repair (MMR) directed by MSH2:MSH6 (MutSalpha)	0.000627735	0.0126782	R-HSA-5358565	391	4	0.235294	9.71867
Reactome	mRNA Splicing	0.000558742	0.0127476	R-HSA-72172	688	5	0.294118	6.90407
PharmGKB	Gemtuzumab_ozogamicin_Pathway_Pharmacokinetics_Pharmacodynamics	0.000676019	0.0130134	PA166115250	168	3	0.176471	16.9643
Reactome	Eukaryotic Translation Termination	0.000843138	0.014427	R-HSA-72764	424	4	0.235294	8.96226
WikiPathways	Cytoplasmic Ribosomal Proteins	0.000843138	0.014427	WP477	424	4	0.235294	8.96226
PID	Regulation of Telomerase	0.000843034	0.0146284	telomerasepathway	1160	6	0.352941	4.91379
Reactome	DNA Damage Recognition in GG-NER	0.000835693	0.0147082	R-HSA-5696394	422	4	0.235294	9.00474
BioCarta	cell cycle: g2/m checkpoint	0.000944029	0.0147221	g2pathway	436	4	0.235294	8.7156
Reactome	Nonsense Mediated Decay (NMD) independent of the Exon Junction Complex (EJC)	0.000935998	0.014784	R-HSA-975956	436	4	0.235294	8.7156
Reactome	Formation of a pool of free 40S subunits	0.000960277	0.0147883	R-HSA-72689	439	4	0.235294	8.65604
Reactome	Viral mRNA Translation	0.000828311	0.0147896	R-HSA-192823	422	4	0.235294	9.00474
Reactome	Selenocysteine synthesis	0.000806448	0.014829	R-HSA-2408557	419	4	0.235294	9.06921
Reactome	Termination of translesion DNA synthesis	0.000927977	0.0148476	R-HSA-5656169	434	4	0.235294	8.75576
Reactome	Cell Cycle Checkpoints	0.000977932	0.0148742	R-HSA-69620	1194	6	0.352941	4.77387
Reactome	Nucleotide Excision Repair	0.000798287	0.0149014	R-HSA-5696398	744	5	0.294118	6.38441
Spike	Hearing related SIX1 Interaction	0.000827925	0.0150001	spike00020	750	5	0.294118	6.33333
BioCarta	hypoxia-inducible factor in the cardivascular system	0.000792102	0.0150134	hifpathway	416	4	0.235294	9.13462
Reactome	CLEC7A (Dectin-1) signaling	0.000927279	0.0150317	R-HSA-5607764	769	5	0.294118	6.17685
Reactome	Peptide chain elongation	0.000904264	0.0150548	R-HSA-156902	432	4	0.235294	8.7963
Reactome	Processing of Capped Intron-Containing Pre-mRNA	0.00092184	0.0151428	R-HSA-72203	768	5	0.294118	6.1849
Reactome	TRAF6 mediated NF-kB activation	0.00102729	0.0154344	R-HSA-933542	446	4	0.235294	8.52018
Reactome	Eukaryotic Translation Elongation	0.0010708	0.0158943	R-HSA-156842	452	4	0.235294	8.40708
BioCarta	estrogen responsive protein efp controls cell cycle and breast tumors growth	0.00110654	0.0162293	efppathway	455	4	0.235294	8.35165
Reactome	SRP-dependent cotranslational protein targeting to membrane	0.00119955	0.0169867	R-HSA-1799339	466	4	0.235294	8.15451
Reactome	Gap-filling DNA repair synthesis and ligation in GG-NER	0.00119004	0.017048	R-HSA-5696397	464	4	0.235294	8.18966
IPAVS	RANK_Singnaling_Pathway_in_Osteoclast_resorption	0.00118054	0.0171109	n/a	463	4	0.235294	8.20734
BioCarta	erythropoietin mediated neuroprotection through nf-kb	0.00126789	0.017356	eponfkbpathway	472	4	0.235294	8.05085
KEGG	Apoptosis	0.00128667	0.0174195	path:hsa04210	828	5	0.294118	5.73671
Reactome	Cap-dependent Translation Initiation	0.00125796	0.0176114	R-HSA-72737	472	4	0.235294	8.05085
Reactome	Eukaryotic Translation Initiation	0.00125796	0.0176114	R-HSA-72613	472	4	0.235294	8.05085
Spike	Mismatch repair	0.00143568	0.0188166	spike00009	218	3	0.176471	13.0734
WikiPathways	EBV LMP1 signaling	0.00143435	0.0190013	WP262	488	4	0.235294	7.78689
SIGNOR	TGFB Signaling	0.00153443	0.0190951	TGFb	497	4	0.235294	7.64588
NetPath	TGF_beta_Receptor	0.00143141	0.0191684	NetPath_76	1787	7	0.411765	3.72132
KEGG	HTLV-I infection	0.00153284	0.01927	path:hsa05166	941	5	0.294118	5.04782
Reactome	HSF1 activation	0.0015249	0.0193678	R-HSA-3371511	859	5	0.294118	5.52969
KEGG	RNA transport	0.00151177	0.019401	path:hsa03013	496	4	0.235294	7.66129
WikiPathways	Pathways Affected in Adenoid Cystic Carcinoma	0.00150053	0.0194595	WP3651	494	4	0.235294	7.69231
OntoCancro	Cell.Cycle	0.00167455	0.0206305	Ontocancro_cell-cycle	1323	6	0.352941	4.30839
PID	ATR signaling pathway	0.00178691	0.0215831	atr_pathway	518	4	0.235294	7.33591
SIGNOR	EGFR	0.0017768	0.0216734	EGF	889	5	0.294118	5.34308
Reactome	Dual Incision in GG-NER	0.00183813	0.0219862	R-HSA-5696400	522	4	0.235294	7.27969
Reactome	Major pathway of rRNA processing in the nucleolus and cytosol	0.00183813	0.0219862	R-HSA-6791226	531	4	0.235294	7.15631
PID	p38 MAPK signaling pathway	0.00189081	0.0221855	p38_mkk3_6pathway	240	3	0.176471	11.875
Reactome	rRNA processing in the nucleus and cytosol	0.0019706	0.0229036	R-HSA-8868773	541	4	0.235294	7.02403
Reactome	Cellular response to heat stress	0.00208834	0.0240452	R-HSA-3371556	922	5	0.294118	5.15184
Reactome	DNA Damage Bypass	0.00215266	0.024331	R-HSA-73893	545	4	0.235294	6.97248
Reactome	rRNA processing	0.00213824	0.0243918	R-HSA-72312	553	4	0.235294	6.87161
PID	Glucocorticoid receptor regulatory network	0.0022532	0.0250085	reg_gr_pathway	938	5	0.294118	5.06397
Reactome	G1/S Transition	0.00224261	0.0251172	R-HSA-69206	937	5	0.294118	5.06937
Reactome	Recognition of DNA damage by PCNA-containing replication complex	0.00228536	0.025139	R-HSA-110314	554	4	0.235294	6.85921
WikiPathways	Estrogen signaling pathway	0.00248693	0.0271141	WP712	570	4	0.235294	6.66667
Spike	Repair of Interstrand Crosslinks	0.00253413	0.0273864	spike00007	266	3	0.176471	10.7143
KEGG	NF-kappa B signaling pathway	0.00263356	0.0282134	path:hsa04064	576	4	0.235294	6.59722
SIGNOR	G1/S phase transition	0.00263356	0.0282134	G1-S_trans	577	4	0.235294	6.58579
Reactome	Meiotic recombination	0.00268374	0.0282596	R-HSA-912446	579	4	0.235294	6.56304
INOH	TLR NFkB	0.00273462	0.0285513	n/a	582	4	0.235294	6.52921
Reactome	Regulation of HSF1-mediated heat shock response	0.00278612	0.0288445	R-HSA-3371453	585	4	0.235294	6.49573
SIGNOR	Toll Like Receptors	0.0028136	0.0288863	TLR	276	3	0.176471	10.3261
Spike	MAPK signaling	0.00284328	0.0289498	spike00018	989	5	0.294118	4.80283
WikiPathways	TNF alpha Signaling Pathway	0.00291955	0.0294827	WP231	995	5	0.294118	4.77387
BioCarta	mapkinase signaling pathway	0.003261	0.032663	mapkpathway	611	4	0.235294	6.21931
BioCarta	atm signaling pathway	0.0033978	0.0337588	atmpathway	618	4	0.235294	6.14887
Reactome	TAK1 activates NFkB by phosphorylation and activation of IKKs complex	0.00345763	0.0340784	R-HSA-445989	621	4	0.235294	6.11916
Reactome	MyD88 cascade initiated on plasma membrane	0.00352535	0.0344701	R-HSA-975871	1039	5	0.294118	4.5717
Reactome	Toll Like Receptor 10 (TLR10) Cascade	0.00352535	0.0344701	R-HSA-168142	1039	5	0.294118	4.5717
Reactome	Toll Like Receptor 5 (TLR5) Cascade	0.00352535	0.0344701	R-HSA-168176	1039	5	0.294118	4.5717
Reactome	LDL clearance	0.00362102	0.0345821	R-HSA-8964038	86	2	0.117647	22.093
Reactome	HDR through Homologous Recombination (HR) or Single Strand Annealing (SSA)	0.00389702	0.0350447	R-HSA-5693567	642	4	0.235294	5.919
Reactome	MAPK6/MAPK4 signaling	0.00378912	0.0350992	R-HSA-5687128	637	4	0.235294	5.96546
WikiPathways	MAPK and NFkB Signalling Pathways Inhibited by Yersinia YopJ	0.00376423	0.0351328	WP3849	306	3	0.176471	9.31373
Reactome	DNA Replication	0.00374655	0.0352347	R-HSA-69306	635	4	0.235294	5.98425
WikiPathways	Cell Cycle	0.00389227	0.0352594	WP179	1064	5	0.294118	4.46429
WikiPathways	miRNA Regulation of DNA Damage Response	0.00372544	0.0353057	WP1530	635	4	0.235294	5.98425
PID	Beta5 beta6 beta7 and beta8 integrin cell surface interactions	0.00386885	0.0353068	integrin5_pathway	309	3	0.176471	9.2233
Reactome	Cellular responses to stress	0.00384981	0.0353953	R-HSA-2262752	2124	7	0.411765	3.13089
Reactome	ZBP1(DAI) mediated induction of type I IFNs	0.00401105	0.0358088	R-HSA-1606322	313	3	0.176471	9.10543
Reactome	HIV Infection	0.00405162	0.0359108	R-HSA-162906	669	4	0.235294	5.68012
WikiPathways	Photodynamic therapy-induced AP-1 survival signaling.	0.00409654	0.0360496	WP3611	652	4	0.235294	5.82822
Reactome	Homology Directed Repair	0.00416452	0.0361316	R-HSA-5693538	654	4	0.235294	5.8104
PID	CD40/CD40L signaling	0.00414181	0.0361894	cd40_pathway	653	4	0.235294	5.8193
Reactome	Interleukin-1 signaling	0.0043264	0.0370148	R-HSA-446652	661	4	0.235294	5.74887
SIGNOR	WNT Signaling	0.00430512	0.0370903	WNT	324	3	0.176471	8.7963
Reactome	SeMet incorporation into proteins	0.00448978	0.0381476	R-HSA-2408517	96	2	0.117647	19.7917
Reactome	RIP-mediated NFkB activation via ZBP1	0.00457299	0.0385885	R-HSA-1810476	328	3	0.176471	8.68902
OntoCancro	Apoptosis	0.00467219	0.0391574	Ontocancro_apoptosis	1111	5	0.294118	4.27543
Reactome	Plasma lipoprotein clearance	0.00486169	0.0404703	R-HSA-8964043	100	2	0.117647	19
IPAVS	TWEAK_signaling_pathway	0.00501413	0.0406408	n/a	339	3	0.176471	8.40708
Reactome	Processing of DNA double-strand break ends	0.00499051	0.0407173	R-HSA-5693607	688	4	0.235294	5.52326
Reactome	Meiosis	0.00496477	0.0407773	R-HSA-1500620	687	4	0.235294	5.5313
Reactome	Telomere C-strand (Lagging Strand) Synthesis	0.00493208	0.0407807	R-HSA-174417	337	3	0.176471	8.45697
NetPath	RANKL	0.00526529	0.0418506	NetPath_21	345	3	0.176471	8.26087
systems-biology.org	Macrophage_Map_Update_ver2_re	0.00530113	0.0418653	001/010	1661	6	0.352941	3.43167
HumanCyc	pentose phosphate pathway (oxidative branch)	0.00525437	0.042035	OXIDATIVEPENT-PWY-1	5	1	0.0588235	190
BioCarta	regulation of p27 phosphorylation during cell cycle progression	0.00522297	0.0420569	p27pathway	344	3	0.176471	8.28488
Reactome	Activated TLR4 signalling	0.00558038	0.0432392	R-HSA-166054	1156	5	0.294118	4.109
Reactome	PCNA-Dependent Long Patch Base Excision Repair	0.005524	0.0433476	R-HSA-5651801	351	3	0.176471	8.11966
Reactome	Presynaptic phase of homologous DNA pairing and strand exchange	0.0055678	0.0434147	R-HSA-5693616	352	3	0.176471	8.09659
KEGG	MAPK signaling pathway	0.00574686	0.0442508	path:hsa04010	1165	5	0.294118	4.07725
Reactome	Processive synthesis on the lagging strand	0.00579033	0.0443086	R-HSA-69183	357	3	0.176471	7.98319
Reactome	Homologous DNA Pairing and Strand Exchange	0.0058354	0.0443779	R-HSA-5693579	358	3	0.176471	7.96089
WikiPathways	T-Cell antigen Receptor (TCR) pathway during Staphylococcus aureus infection	0.00589295	0.0445406	WP3863	721	4	0.235294	5.27046
SIGNOR	NFKB-Non Canonical	0.00616544	0.0452132	NFKBNC	113	2	0.117647	16.8142
SIGNOR	Thyroid Cancer	0.00620417	0.045228	TC	366	3	0.176471	7.78689
WikiPathways	G1 to S cell cycle control	0.00606805	0.0453081	WP45	728	4	0.235294	5.21978
SIGNOR	G2/S phase transition	0.00611068	0.0453516	G2-M_trans	364	3	0.176471	7.82967
Reactome	Regulation of TP53 Activity through Phosphorylation	0.00615694	0.0454213	R-HSA-6804756	730	4	0.235294	5.20548
PID	FOXA1 transcription factor network	0.00639358	0.0455312	hnf3apathway	370	3	0.176471	7.7027
Reactome	Translation initiation complex formation	0.00639358	0.0455312	R-HSA-72649	371	3	0.176471	7.68194
Reactome	AUF1 (hnRNP D0) binds and destabilizes mRNA	0.0060642	0.0455555	R-HSA-450408	363	3	0.176471	7.85124
KEGG	Prostate cancer	0.0066565	0.04556	path:hsa05215	1205	5	0.294118	3.94191
PharmGKB	Tacrolimus_Cyclosporine_Pathway_Pharmacodynamics	0.00629851	0.0456457	PA165985892	368	3	0.176471	7.74457
Reactome	Activation of the mRNA upon binding of the cap-binding complex and eIFs, and subsequent binding to 43S	0.00629851	0.0456457	R-HSA-72662	369	3	0.176471	7.72358
Reactome	Removal of the Flap Intermediate	0.00629851	0.0456457	R-HSA-69166	368	3	0.176471	7.74457
KEGG	Nucleotide excision repair	0.00663535	0.045669	path:hsa03420	375	3	0.176471	7.6
Reactome	Interleukin-1 processing	0.00681534	0.0458825	R-HSA-448706	119	2	0.117647	15.9664
KEGG	Mismatch repair	0.00678314	0.0459166	path:hsa03430	378	3	0.176471	7.53968
Reactome	Deubiquitination	0.0067507	0.0459495	R-HSA-5688426	1209	5	0.294118	3.92887
BioCarta	nf-kb signaling pathway	0.00688272	0.0460843	nfkbpathway	380	3	0.176471	7.5
OntoCancro	Expanded.Apoptosis	0.00656593	0.0462241	Ontocancro_expanded-apoptosis	2978	8	0.470588	2.55205
Reactome	MyD88-independent TLR3/TLR4 cascade	0.00663318	0.0464323	R-HSA-166166	1204	5	0.294118	3.94518
Reactome	Toll Like Receptor 3 (TLR3) Cascade	0.00663318	0.0464323	R-HSA-168164	1204	5	0.294118	3.94518
Reactome	TRIF-mediated TLR3/TLR4 signaling	0.00663318	0.0464323	R-HSA-937061	1204	5	0.294118	3.94518
WikiPathways	TNF related weak inducer of apoptosis (TWEAK) Signaling Pathway	0.00706189	0.0470284	WP2036	759	4	0.235294	5.00659
Reactome	Cytosolic tRNA aminoacylation	0.00715153	0.047116	R-HSA-379716	122	2	0.117647	15.5738
KEGG	Leishmaniasis	0.00713529	0.0472617	path:hsa05140	397	3	0.176471	7.17884
INOH	TLR p38	0.0072897	0.0477708	n/a	388	3	0.176471	7.34536
PharmGKB	Pentose_Phosphate_Pathway_Erythrocyte	0.00734886	0.0479037	PA165971634	7	1	0.0588235	135.714
Reactome	Stabilization of p53	0.00765732	0.0496517	R-HSA-69541	396	3	0.176471	7.19697
