## Supplemental Table 4 for "Normothermic Ex-vivo Kidney Perfusion in a Porcine Auto-Transplantation Model Preserves the Expression of Key Mitochondrial Proteins: An Unbiased Proteomics Analysis"

### Sheet: Sheet1
Supplemental Table 4: Summary table of the validation with external datasets
Protein	Direction 30min in NEVKP	Direction POD3 in NEVKP	Sig in Damman	Sig in Kang	Sig in Huang	Sig in Port	Sig in Liu	Sig in Yeung	DE Tran 2011 AKI v N		Legend
ABHD10		Up	Y	Y	N	Y	N		N		Y = Overlaps with DE gene/protein of the external study in question
ACO2		Up	N	Y	N	Y	N		Y		N = No overlap
AIF1L		Up	N	N	N	N	N		Y		Change in expression in injury/disease opposes that observed in NEVKP
ALDH8A1		Up	Y	Y	N	N	N		Y		Change in expression in injury/disease is the same as observed in NEVKP
AMN		Up	Y	N	N	N	N		Y		47 proteins accounting for the majority of overlap across external studies
ASRGL1		Up	Y	Y	N	Y	N		N
ATP1A1		Up	N	Y	N	N	N		Y
ATP6V1B1		Up	N	N	N	N	N		Y
CGNL1		Up	N	N	Y	N	N		Y
CLPTM1L		Down	N	N	N	N	N		N
COX4I1		Up	N	N	N	Y	N		N
CPT2		Up	Y	Y	N	Y	N		N
CTTN		Up	N	N	N	Y	N		Y
CYP1A1	Up 30 min		N	N	N	N	N	Y	N
DDAH1		Up	Y	N	N	Y	N		N
DECR1		Up	N	Y	N	Y	N		Y
EPB41L3		Up	Y	Y	Y	N	N		Y
ETFB		Up	Y	Y	N	Y	N		N
FMO1		Up	Y	N	N	Y	N		Y
FN3K		Up	N	Y	Y	Y	Y		Y
G6PD		Down	N	N	N	Y	N		Y
HGD		Up	Y	Y	N	N	N		Y
HOGA1		Up	Y	N	N	N	N		Y
HPCAL1		Down	Y	N	Y	Y	N		N
HSPA12A		Up	N	Y	N	Y	N		N
HSPA8		Down	Y	Y	N	Y	N		N
IARS		Up	N	Y	N	N	N		N
IVD		Up	Y	Y	N	Y	N		N
LIPA		Down	N	N	N	Y	N		Y
MECP2		Up	Y	Y	N	N	N		Y
MGST3		Up	Y	N	N	Y	N		Y
MME		Up	Y	Y	Y	Y	N		N
MOGAT1		Up	N	N	N	N	N		Y
MPC2		Up	N	N	N	N	N		Y
NDUFAF7		Down	Y	N	N	N	N		N
PDLIM4		Up	N	Y	N	Y	Y		N
PLXDC2		Up	N	N	N	Y	N		Y
PSMA1		Down	N	N	N	N	N		Y
ROGDI		Up	Y	N	N	Y	N		Y
RUVBL1	Down 30 min		N	N	N	Y	N		N
SLC3A1		Up	Y	Y	N	N	N		N
SLC9A3R1		Up	N	Y	N	Y	N		Y
SRSF7		Down	N	Y	N	N	N		N
TMCO1		Down	N	N	N	Y	N		Y
USP10		Up	Y	N	N	N	N		Y
HABP2		Up	Y	N	Y	N	N		N
RMDN2		Up	N	N	Y	N	N		N
AP1B1	Down 30min		N	N	N	N	N		N
ATP5MF		Up	N	N	N	N	N		N
BOD1L1	Up 30min		N	N	N	N	N		N
CDHR2		Up	N	N	N	N	N		N
CHCHD4		Up	N	N	N	N	N		N
CYP4F8		Up	N	N	N	N	N		N
EPS15		Up	N	N	N	Y	N		N
GBA2		Up	N	N	N	N	N		N
LACTB2		Up	N	N	N	N	N		N
MARS		Down	N	N	N	N	N		N
MISP3		Up	Y	N	N	N	N		N
PABPC4		Down	Y	N	N	Y	N		N
PIP4K2C		Up	N	N	N	N	N		N
RPL21		Down	N	N	N	N	N		N
RPS3A		Down	N	N	N	N	N		N
SEPT_5		Up	N	N	N	N	N		N
SLC22A10		Up	N	N	N	N	N		N
SRP14		Down	N	N	N	N	N		N
TRAPPC13		Up	Y	N	N	N	N		N
UFD1		Up	N	N	N	N	N		N
USP40		Up	N	N	N	N	N		N
WASHC1		Up	N	N	N	N	N		N
XRCC6		Down	N	N	N	Y	N		N
