## Supplemental Table 5 for "Normothermic Ex-vivo Kidney Perfusion in a Porcine Auto-Transplantation Model Preserves the Expression of Key Mitochondrial Proteins: An Unbiased Proteomics Analysis"

### Sheet: Sheet1
Supplemental Table 5: Overlap of DE proteins with PPARGC1A-regulated IRI dataset
Gene	Direction of change in transgenic animals with AKI. Tran et al., 2016 PMID: 26982719	Direction of change in NEVKP	Note
AMN	Down	Up POD3 in NEVKP
FMO1	Down	Up POD3 in NEVKP
GDPDX	Up	DownPOD3 IN NEVKP	Orthologue For G6PD
HABP2	Down	Up POD3 in NEVKP
HGD	Down	Up POD3 in NEVKP
IVD	Down	Up POD3 in NEVKP
LACTB2	Down	Up POD3 in NEVKP
MPC2	Down	Up POD3 in NEVKP
SLC3A1	Down	Up POD3 in NEVKP
