## Supplemental Table 6 for "Normothermic Ex-vivo Kidney Perfusion in a Porcine Auto-Transplantation Model Preserves the Expression of Key Mitochondrial Proteins: An Unbiased Proteomics Analysis"

### Sheet: Sheet1
Supplemental Table 6: ARCHS4 analysis- Ranking of top transcription factors
Rank of transcription Factor	Transcription Factor	Genes encoding DE proteins found in ARCHS4	Number of these genes regulated by Transcription Factor	Genes encoding proteins up in NEVKP (N= 49)	Genes encoding proteins up in SCS (N=17)
1	LXR	66	27	24	3
2	RXR	66	26	23	3
3	PPARG	66	25	23	2
4*	PPARA	66	24	22	2
4*	ESR1	66	24	24	3
5	EGR1	66	23	21	2
6	EZH2	66	19	16	3
7	KDM6A	66	17	8	9
8*	CEBPA	66	16	15	1
8*	E2F7	66	16	5	11
8*	GBX2	66	16	14	2
8*	FOXO1	66	16	16	0
9	MYC	66	15	4	11
