## Supplemental Table 7 for "Normothermic Ex-vivo Kidney Perfusion in a Porcine Auto-Transplantation Model Preserves the Expression of Key Mitochondrial Proteins: An Unbiased Proteomics Analysis"

### Sheet: Sheet1
Supplemental Table 7: ARCHS4 analysis- z scores of PPAR-family transcription factors in genes encoding DE Proteins
	Expression in NEVKP Dataset		ARCHS4 Interrogation
DE Proteins	Expression at 30min	Expression at POD3	Z-score: PPARA	Z-score: PPARG	Z-score: RXR
CYP1A1	Up in NEVKP		3.88	3.69
CLPTM1L		Down in NEVKP	3.67	3.59
LIPA		Down in NEVKP	3.93		4.45
TMCO1		Down in NEVKP		3.24
ACO2		Up in NEVKP		7.08
ALDH8A1		Up in NEVKP	7.145	4.75	8.36
AMN		Up in NEVKP	4.15	3.72	4.25
ATP6V1B1		Up in NEVKP			2.33
CDHR2		Up in NEVKP	2.84
CGNL1		Up in NEVKP	4.84	5.46	5.47
COX4I1		Up in NEVKP		5.587
CPT2		Up in NEVKP	6.51	7.64	7.31
DDAH1		Up in NEVKP	2.377		3.13
ETFB		Up in NEVKP	4.138	6.11	4.487
FMO1		Up in NEVKP	5.08	4.4	6.18
HABP2		Up in NEVKP	7.143	4.96	8.27
HGD		Up in NEVKP	7.185	4.88	8.37
HOGA1		Up in NEVKP	7.15	4.91	8.34
IVD		Up in NEVKP	5.84	6.96	6.8
LACTB2		Up in NEVKP	7.093	5.125	8.18
MME		Up in NEVKP	2.93	2.88	3.32
SLC22A10		Up in NEVKP	5.77	3.55	6.93
SLC3A1		Up in NEVKP	6.35	4.7	7.28
SLC9A3R1		Up in NEVKP	5.01	3.63	5.32
USP40		Up in NEVKP			2.97
MOGAT1		Up in NEVKP	5.17	6.67	6.11
RMDN2		Up in NEVKP	6.96	4.896	8.16
