## Supplemental Table 8 for "Normothermic Ex-vivo Kidney Perfusion in a Porcine Auto-Transplantation Model Preserves the Expression of Key Mitochondrial Proteins: An Unbiased Proteomics Analysis"

### Sheet: Sheet1
Supplemental Table 8: Network Mapping
Gene Symbol	Gene Symbol	Number Sources
AP1B1	PPARA	3
HABP2	PPARA	3
PPARGC1A	PPARA	3
USP40	PPARA	2
MGST3	PPARA	2
CPT2	PPARA	2
LIPA	PPARA	2
ETFB	PPARA	2
CHCHD4	PPARA	2
ROGDI	PPARA	2
MPC2	PPARA	2
RPS3A	PPARA	2
CLPTM1L	PPARD	4
EPB41L3	PPARD	2
AIF1L	PPARD	2
COX4I1	PPARD	2
ETFB	PPARD	2
G6PD	PPARD	2
CYP1A1	PPARD	2
PDLIM4	PPARD	2
PLXDC2	PPARD	2
CPT2	PPARD	2
AMN	PPARD	2
RPS3A	PPARD	2
SRSF7	PPARD	2
ACO2	PPARD	2
USP10	PPARD	2
RMDN2	PPARD	2
BOD1L1	PPARD	2
ABHD10	PPARD	2
IARS	PPARD	1
PPARA	PPARG	5
RPS3A	PPARG	4
UFD1	PPARG	4
ACO2	PPARG	4
BOD1L1	PPARG	4
HPCAL1	PPARG	4
RXRA	PPARG	4
LACTB2	PPARG	4
MOGAT1	PPARG	4
CPT2	PPARG	3
SRSF7	PPARG	3
DECR1	PPARG	4
CTTN	PPARG	4
RPL21	PPARG	3
ABHD10	PPARG	4
PPARGC1A	PPARG	4
PPARD	PPARG	3
USP40	PPARG	3
CHCHD4	PPARG	3
TRAPPC13	PPARG	3
NDUFAF7	PPARG	3
LIPA	PPARG	3
G6PD	PPARG	3
SRP14	PPARG	3
XRCC6	PPARG	3
MGST3	PPARG	2
DDAH1	PPARG	3
PABPC4	PPARG	3
IVD	PPARG	3
HGD	PPARG	3
ROGDI	PPARG	3
TMCO1	PPARG	3
AP1B1	PPARG	2
MPC2	PPARG	3
IARS	PPARG	3
PSMA1	PPARG	2
HABP2	PPARG	3
EPS15	PPARG	2
ETFB	PPARG	2
FMO1	PPARG	2
SLC3A1	PPARG	2
GBA2	PPARG	2
ASRGL1	PPARG	2
CDHR2	PPARG	2
COX4I1	PPARG	2
CYP1A1	PPARG	2
USP10	PPARG	2
SLC9A3R1	PPARG	2
FN3K	PPARG	2
HOGA1	PPARG	2
HSPA12A	PPARG	2
AMN	PPARG	2
HSPA8	PPARG	2
MARS	PPARG	2
ATP6V1B1	PPARG	2
PLXDC2	PPARG	2
PDLIM4	PPARG	2
MME	PPARG	2
AIF1L	PPARG	2
RXRG	PPARG	2
PIP4K2C	PPARG	2
MISP3	PPARG	1
HSPA8	PPARGC1A	2
MISP3	PPARGC1A	1
PPARD	PPARGC1A	1
CYP1A1	RXRA	5
EPS15	RXRA	5
MOGAT1	RXRA	5
HPCAL1	RXRA	5
RPS3A	RXRA	5
SRP14	RXRA	5
PABPC4	RXRA	5
PPARD	RXRA	5
CLPTM1L	RXRA	5
PPARA	RXRA	5
LACTB2	RXRA	5
DECR1	RXRA	4
AIF1L	RXRA	4
CPT2	RXRA	4
SRSF7	RXRA	4
ETFB	RXRA	4
DDAH1	RXRA	4
UFD1	RXRA	4
NDUFAF7	RXRA	3
USP10	RXRA	3
RXRB	RXRA	3
ROGDI	RXRA	3
CHCHD4	RXRA	3
PIP4K2C	RXRA	3
RMDN2	RXRA	3
BOD1L1	RXRA	3
COX4I1	RXRA	3
RUVBL1	RXRA	3
RPL21	RXRA	3
IARS	RXRA	3
ACO2	RXRA	3
SLC9A3R1	RXRA	3
SLC3A1	RXRA	3
TMCO1	RXRA	3
USP40	RXRA	3
MPC2	RXRA	3
AMN	RXRA	3
CTTN	RXRA	3
TRAPPC13	RXRA	3
AP1B1	RXRA	2
HSPA8	RXRA	2
MISP3	RXRA	2
CYP4F8	RXRA	2
FN3K	RXRA	2
PSMA1	RXRA	2
WASHC1	RXRA	2
XRCC6	RXRA	2
IVD	RXRA	2
G6PD	RXRA	2
SLC22A10	RXRA	2
ABHD10	RXRA	2
MME	RXRA	2
RXRG	RXRA	2
MARS	RXRA	2
ASRGL1	RXRA	2
GBA2	RXRA	2
LIPA	RXRA	2
ALDH8A1	RXRA	2
RXRG	RXRB	2
PPARD	RXRB	3
GBA2	RXRB	2
COX4I1	RXRB	2
RMDN2	RXRB	2
AIF1L	RXRB	2
G6PD	RXRB	2
PIP4K2C	RXRB	2
TMCO1	RXRB	2
HPCAL1	RXRB	2
PPARG	RXRB	2
PPARA	RXRB	2
NDUFAF7	RXRB	2
BOD1L1	RXRB	2
CYP1A1	RXRB	2
LACTB2	RXRB	2
SRP14	RXRB	2
EPS15	RXRB	2
AMN	RXRB	2
RPS3A	RXRB	2
CPT2	RXRB	2
USP10	RXRB	2
SRSF7	RXRB	2
USP40	RXRB	2
PABPC4	RXRB	2
XRCC6	RXRB	2
ABHD10	RXRB	2
IARS	RXRB	2
IVD	RXRB	2
MISP3	RXRB	1
EPS15	RXRG	2
HPCAL1	RXRG	2
CHCHD4	RXRG	2
CTTN	RXRG	2
RPS3A	RXRG	2
BOD1L1	RXRG	2
USP40	RXRG	2
SRP14	RXRG	2
LACTB2	RXRG	2
PPARD	RXRG	2
IARS	RXRG	2
