## Supplemental Table 9 for "Normothermic Ex-vivo Kidney Perfusion in a Porcine Auto-Transplantation Model Preserves the Expression of Key Mitochondrial Proteins: An Unbiased Proteomics Analysis"

### Sheet: Sheet1
Supplemental Table 9: Urinary metabolite concentrations adjusted by urinary creatinine
Group		Timepoint	Sample ID	Indoxyl Sulfate Excretion (uMol/uMol Creat)	p-Cresyl Sulfate Excretion (uMol/uMol Creat)	p-Cresyl Glucuronide Excretion (uMol/uMol Creat)	Hippuric Acid Excretion (uMol/uMol Creat)	Betaine Excretion (uMol/uMol Creat)	Choline Excretion (uMol/uMol Creat)
NEVKP	68A	Baseline	68A	0.0332885	0.00389942	0.290218	0.772897	0.0144245	0.00188045
NEVKP	71A	Baseline	71A	0.0218547	0.00266328	0.0820755	0.270006	0.00633281	0.00194024
NEVKP	74A	Baseline	74A	0.0179681	0.00174633	0.0516746	0.176622	0.000999191	0.00770175
NEVKP	75A	Baseline	75A	0.0247874	0.00554952	0.0650192	0.210026	0.00119612	0.001333
NEVKP	76A	Baseline	76A	0.0230171	0.00717011	0.200198	0.4275	0.0241749	0.00414569
NEVKP	68B	30min post rpf	68B	0.0316158	0.00426221	0.164747	0.277767	0.010297	0.00218941
NEVKP	71B	30min post rpf	71B	0.0220865	0.00191472	0.151499	0.250938	0.00611742	0.00112557
NEVKP	74B	30min post rpf	74B	0.0141698	0.00122364	0.0442604	0.0576053	0.00169128	0.00161913
NEVKP	75B	30min post rpf	75B	0.018823	0.00320895	0.0639391	0.0776816	0.00327413	0.000693676
NEVKP	76B	30min post rpf	75B	0.0181532	0.0041763	0.185421	0.257827	0.00480249	0.00129705
NEVKP	68C	POD3	68C	0.0237974	0.00234456	0.076268	0.256503	0.00618745	0.0166504
NEVKP	71C	POD3	71C	0.0235349	0.0023864	0.0906003	0.193638	0.00836177	0.0150492
NEVKP	74C	POD3	74C	0.0125348	0.00143746	0.0610161	0.0157726	0.00332408	0.0512716
NEVKP	75C	POD3	75C	0.0429317	0.00148035	0.0606244	0.018847	0.00740107	0.0218524
NEVKP	76C	POD3	76C	0.0305741	0.00673239	0.182465	0.156013	0.00634957	0.0137911
Group			Sample ID	Indoxyl Sulfate Excretion (uMol/uMol Creat)	p-Cresyl Sulfate Excretion (uMol/uMol Creat)	p-Cresyl Glucuronide Excretion (uMol/uMol Creat)	Hippuric Acid Excretion (uMol/uMol Creat)	Betaine Excretion (uMol/uMol Creat)	Choline Excretion (uMol/uMol Creat)
SCS	67A	Baseline	67A	0.0232135	0.00195206	0.0987095	0.382769	0.0566502	0.00461539
SCS	70A	Baseline	70A	0.0195483	0.00197847	0.125325	0.402516	0.064478	0.00228255
SCS	72A	Baseline	72A	0.00391101	0.000409962	0.0176513	0.302573	0.00376817	0.00135288
SCS	73A	Baseline	73A	0.0159066	0.003104	0.0623834	0.230798	0.00354912	0.00217458
SCS	106A	Baseline	106A	0.0205589	0.00142454	0.0591767	0.508311	0.00781957	0.00268005
SCS	67B	30min post rpf	67B	0.0128217	0.00130555	0.0727327	0.123941	0.048263	0.00181041
SCS	70B	30min post rpf	70B	0.010918	0.00175598	0.0819524	0.134975	0.00977539	0.000541995
SCS	72B	30min post rpf	72B	0.00401765	0.000663659	0.0195028	0.225376	0.00569857	0.00086662
SCS	73B	30min post rpf	73B	0.0143801	0.00276609	0.107147	0.109369	0.00193972	0.000866983
SCS	106B	30min post rpf	106B	0.0184012	0.00146461	0.0530029	0.475693	0.00523262	0.00281375
SCS	67C	POD3	67C	0.0467491	0.00190355	0.111641	0.289245	0.00924987	0.00740361
SCS	70C	POD3	70C	0.0282337	0.002586	0.309485	0.550854	0.00913621	0.00984896
SCS	72C	POD3	72C	0.00999544	0.000794507	0.083181	0.455292	0.0146633	0.009716
SCS	73C	POD3	73C	0.0637131	0.00212745	0.189931	0.294019	0.003388	0.00354467
SCS	106C	POD3	106C	0.0249969	0.0003383	0.149314	0.298935	0.00324068	0.00230492
*All values adjusted to the urinary creat (uM/L) for that sample.
