## Supplemental Table 10 for "Normothermic Ex-vivo Kidney Perfusion in a Porcine Auto-Transplantation Model Preserves the Expression of Key Mitochondrial Proteins: An Unbiased Proteomics Analysis"

### Sheet: Sheet1
Supplemental Table 10: Primer sequences used in RT-PCR
Species	Gene	Gene name	Template	Forward primer (5' → 3')	Reverse primer (5' → 3')
Sus scrofa	Beta actin	ACTB	RNA → cDNA	GCATGGAATCCTGCGGCATC	CGTGTTGGCGTAGAGGTCCT
Sus scrofa	AP complex subunit beta	AP1B1	RNA → cDNA	GACCTGCGGAGACTGGCTAC	TGTTCAGCTCTGCCTTCAGC
Sus scrofa	Cytochrome c oxidase subunit 4 isoform 1	COX4I1	RNA → cDNA	CGAGGCAGGATGTTGGCTACC	TCCTCACTCTTCACGACGCTG
Sus scrofa	Carnitine palmitoyltransferase II	CPT2	RNA → cDNA	GCCGAGTGTTCCGAGTACCA	TCGGGCAGAGCAATCCCTTT
Sus scrofa	Cytochrome P450 1A1	CYP1A1	RNA → cDNA	CTCTGCAGCCCTCAGAGCC	AGATGGGGATGGGGAGTCCA
Sus scrofa	Electron transfer flavoprotein subunit beta	ETFB	RNA → cDNA	GCCACGTTGCCCAACATCAT	TTTGGAGGTCAGGTCCACGC
Sus scrofa	Histone H3.3	H3F3A	RNA → cDNA	CGAGCTCCAGCCGAAGAGAAG	TCGGTGCTTTACCACCAGTCG
Sus scrofa	Mitochondrial pyruvate carrier 2	MPC2	RNA → cDNA	TTGTACAACCACCCAGCAGGT	CCAAGCCAGCACACACCAAC
Sus scrofa	Peroxisome proliferator-activated receptor alpha	PPARA	RNA → cDNA	CTTAGGAAGCGGTCCGGGAT	AGGAGCCACAGGGTAGGTGA
Sus scrofa	Peroxisome proliferator-activated receptor delta	PPARD	RNA → cDNA	AAAAGTTTTGGCAGGGGCCG	TACCCAAAACACCACGCGAC
Sus scrofa	Peroxisome proliferator-activated receptor gamma	PPARG	RNA → cDNA	TGACTTTATGGAGCCCAAGTTC	GCGGTCTCCACTGAGAATAATG
Sus scrofa	Peroxisome proliferator-activated receptor gamma coactivator 1-alpha	PPARGC1A	RNA → cDNA	GTGGGACATGTGCAACCAGGA	GATCTGGGCAAAGAGGCTGGT
Sus scrofa	40S ribosomal protein S16	RPS16	RNA → cDNA	CGCCAGTCCATCTCCAAAGC	CCAGCAGGGTCCGGTCATAT
Sus scrofa	Retinoid X receptor alpha	RXRA	RNA → cDNA	ACGACCAGGTCATCCTGCTG	TCCTTCACGGCTATGGAGCG
Sus scrofa	Retinoid X receptor beta	RXRB	RNA → cDNA	TGCCGCTATCAGAAGTGCCT	GTCCTTGTCCTTCCCTCGCT
Sus scrofa	Transcription factor EB	TFEB	RNA → cDNA	ACACGTGTTGTCTTCCTCGG	CTGTACACGTTCAGGTGGCT
